# Inorganic salts and compatible solutes help mesophilic bacteria inhabit the high temperature waters of a Trans-Himalayan sulfur-borax spring

**DOI:** 10.1101/678680

**Authors:** Nibendu Mondal, Chayan Roy, Aditya Peketi, Masrure Alam, Tarunendu Mapder, Subhrangshu Mandal, Svetlana Fernandes, Sabyasachi Bhattacharya, Moidu Jameela Rameez, Prabir Kumar Haldar, Samida Prabhakar Volvoikar, Nilanjana Nandi, Tannisha Bhattacharya, Aninda Mazumdar, Ranadhir Chakraborty, Wriddhiman Ghosh

**Author notes:** Department of Biological Sciences, Aliah University, IIA/27 New Town, Kolkata - 700160, India. Equal contributions (Nibendu Mondal, Chayan Roy). **Correspondence: Wriddhiman Ghosh**, **Email:**.

## Abstract

While geographically-/geologically-distinct hot springs harbor different levels of microbial diversity, some of them encompass several such taxa which have no strain reported for laboratory growth at >45°C. We, therefore, hypothesized that native geomicrobial factors could be potent determinants of the microbial habitability of hot spring environments. To test this hypothesis, aquatic microbial communities were revealed metataxonomically, and considered in the context of spring-water chemistry, along the 85-14°C hydrothermal gradient of a sulfur-boron spring named *Lotus Pond* located at 4,436 m, within the Puga geothermal area of the Indian Trans-Himalayan region of Ladakh. Water samples were studied from four distinct sites along *Lotus Pond*’s spring-water transit from the vent to an adjacent river called *Rulang*. Insinuations obtained from geomicrobiological data were tested via pure-culture growth experiments in habitat-inspired media. Microbial diversities were found to be high at all the sample-sites; majority of the genera identified at the 70-85°C sites were found to have no report of laboratory growth at >45°C; concurrently, these sample-sites had high concentrations of the kosmotropic solutes boron, lithium, sodium, sulfide, thiosulfate and sulfate, which are known to biophysically stabilize macromolecules. Based on the universal thermodynamic status of these solutes, we conjectured that they may be instrumental in helping mesophiles withstand high *in situ* temperatures. Corroboratively, growth experiments with a mesophilic, 80°C-isolate, *Paracoccus* SMMA_5 showed that at 50°C and 70°C, depending on the incubation-time, lithium/boron/sulfate/sodium/glycine-betaine either increases the number of colony-forming units present in the culture or arrests decline of the same. Incubations at 70°C, followed by fluorescein diacetate staining and flow cytometry, showed that these solutes keep more cells under viable condition than in ready-to-divide state. We concluded that kosmotropes and compatible solutes help mesophiles overcome the chaotropic effects of heat by augmenting such indigenous, entropy-minimizing biophysical mechanisms that apparently trade-off cell division for cell viability.
