## Supplementary Table S4 for "Inorganic salts and compatible solutes help mesophilic bacteria inhabit the high temperature waters of a Trans-Himalayan sulfur-borax spring"

### Sheet: Sheet1
Table S4. Phylum-/class-level1 assortment of the total number of bacterial OTUs identified at the different sample-sites of the Lotus Pond-Rulang ecosystem at 6:30, 8:30, 14:30 and 20:30 h of 20 October 2014.
		6:30 h					8:30 h					14:30 h					20:30 h
Serial No.	Major phyla/classes	HTP	MTP	LTP	RVW		HTP	MTP	LTP	RVW		HTP	MTP	LTP	RVW		HTP	MTP	LTP	RVW
1	Acidobacteria	0	4	4	6		0	7	8	6		5	9	16	17		4	7	10	6
2	Actinobacteria	9	26	35	31		13	39	47	51		26	49	51	69		18	42	52	45
3	Alphaproteobacteria	14	45	48	52		16	46	60	80		34	77	75	101		24	63	72	70
4	Aquificae	3	5	2	2		6	7	4	3		3	3	3	1		3	2	2	1
5	Bacteroidetes	5	64	121	143		3	73	145	190		18	205	240	335		18	233	275	228
6	Betaproteobacteria	11	64	93	117		10	60	101	107		30	109	112	145		31	126	136	122
7	Candidate Phylum SR1	0	2	1	3		0	1	1	4		0	5	4	7		0	3	5	3
8	Candidatus Saccharibacteria	0	5	4	8		1	4	5	16		1	14	10	15		1	11	13	16
9	Chloroflexi	1	2	4	2		0	3	5	6		2	4	2	3		2	2	2	1
10	Cyanobacteria	8	28	40	39		5	30	51	45		12	37	69	51		13	37	59	35
11	Deinococcus-Thermus	1	7	5	4		5	12	14	4		15	10	5	2		3	6	3	2
12	Deltaproteobacteria	1	12	22	46		1	18	41	67		4	63	70	105		4	54	83	53
13	Epsilonproteobacteria	0	6	7	6		0	7	11	14		1	15	16	19		1	10	14	6
14	Firmicutes	12	53	51	88		10	56	70	120		27	113	129	187		22	104	121	107
15	Gammaproteobacteria	21	84	81	123		23	79	118	212		51	144	172	235		58	148	181	168
16	Ignavibacteriae	0	2	2	4		0	2	5	6		0	4	8	7		0	5	6	7
17	Spirochaetes	1	2	1	4		1	3	3	10		1	4	5	7		0	4	6	6
18	Thermotogae	1	5	5	6		1	7	5	4		6	4	4	3		3	5	4	4
19	Verrucomicrobia	0	0	0	2		0	0	1	7		0	3	1	4		0	2	2	1
	Unclassified Proteobacteria	0	15	28	40		2	16	34	52		9	28	39	64		5	39	44	40
	Other minor phyla	1	19	14	15		2	21	26	21		6	18	21	23		3	22	17	17
	Unclassified Bacteria	7	134	167	192		10	144	258	347		28	287	639	644		24	233	300	228
	Break-up for Other minor phyla
20	Acetothermia	0	2	1	2		0	2	3	2		0	1	1	1		0	1	1	2
21	Aminicenantes	0	0	1	1		0	1	1	1		0	2	2	1		0	1	0	1
22	Armatimonadetes	0	0	0	0		0	1	2	0		2	1	0	0		1	0	0	0
23	Atribacteria	0	1	1	1		0	1	1	1		0	0	1	1		0	2	1	1
24	Chlamydiae	0	1	0	1		0	1	0	0		0	0	0	0		0	0	0	1
25	Candidate Division ZB3	0	0	0	0		0	0	0	0		0	0	0	1		0	0	0	0
26	Candidate bacterial phylum BRC1	0	0	0	0		0	0	0	0		0	0	0	0		0	0	0	1
27	Chlorobi	0	1	0	1		0	1	1	1		0	1	1	1		0	1	1	1
28	Chrysiogenetes	0	0	0	0		0	0	1	1		0	1	1	1		0	1	1	1
29	Cloacimonetes	0	0	0	0		0	0	0	0		0	0	0	1		0	1	1	0
30	Deferribacteres	0	2	2	1		0	1	2	1		0	1	1	1		0	2	2	1
31	Dictyoglomi	0	4	2	2		1	2	2	3		1	1	1	1		0	1	0	0
32	Elusimicrobia	0	0	0	0		0	0	0	0		0	0	1	2		0	0	0	0
33	Fibrobacteres	0	0	0	1		0	2	1	1		0	2	2	3		0	2	1	1
34	Fusobacteria	0	1	1	1		0	1	1	2		0	2	2	2		0	2	3	2
35	Gemmatimonadetes	0	0	0	0		0	0	1	0		0	0	0	1		0	1	0	0
36	Latescibacteria	0	0	0	0		0	0	0	0		0	0	0	1		0	0	0	1
37	Nitrospirae	0	1	1	1		0	1	3	1		1	2	2	0		1	1	0	0
38	Parcubacteria	0	0	0	0		0	1	0	0		0	0	0	0		0	0	0	0
39	Planctomycetes	0	0	0	0		0	1	0	0		0	0	0	0		0	0	0	0
40	Synergistetes	0	2	2	1		0	2	4	4		0	2	2	2		0	3	1	1
41	Tenericutes	0	0	0	1		0	1	0	1		0	1	3	2		0	1	2	2
42	Thermodesulfobacteria	1	4	3	1		1	2	3	2		2	1	1	1		1	2	3	1
1 Phyla for which at least 5 OTUs were detected in at least one of the 16 water-samples were regarded as major phyla/classes present in the system; others were referred to as minor phyla.
